# A systematic structural comparison of all solved small proteins (4-6 kDa) reveals the weight of disulfide bonds in proteins’ foldability

**DOI:** 10.1101/2021.03.30.437752

**Authors:** Mariana H. Moreira, Fabio C. L. Almeida, Tatiana Domitrovic, Fernando L. Palhano

**Affiliations:** Programa de Biologia Estrutural, Instituto de Bioquímica Médica Leopoldo de Meis, Universidade Federal do Rio de Janeiro, Rio de Janeiro, RJ, 21941-902, Brazil; Departamento de Virologia, Instituto de Microbiologia Paulo de Góes, Universidade Federal do Rio de Janeiro, Rio de Janeiro, 21941-902, Brazil

## Abstract

Defensins are small proteins, usually ranging from 4 to 6 kDa, amphipathic, disulfide-rich, and with a small or even absent hydrophobic core. Since a hydrophobic core is generally found in globular proteins that fold in an aqueous solvent, the peculiar fold of defensins can challenge tertiary protein structure predictors. We performed a PDB-wide survey of small proteins (4-6 kDa) to understand the similarities of defensins with other small disulfide-rich proteins. We found no differences when we compared defensins with non-defensins regarding the proportion and exposition to the solvent of apolar, polar, and charged residues. Then we divided all small proteins (4-6 kDa) deposited in PDB into two groups, one group with at least one disulfide bond (bonded, defensins included) and another group without any disulfide bond (unbonded). The group of bonded proteins presented apolar residues more exposed to the solvent than the unbonded group. The *ab initio* algorithm for tertiary protein structure prediction Robetta was more accurate to predict unbonded than bonded proteins. Our work highlights one more layer of complexity for the tertiary protein prediction structure: small disulfide-rich proteins’ ability to fold even with a poor hydrophobic core.
