## Supplementary material for "A systematic structural comparison of all solved small proteins (4-6 kDa) reveals the weight of disulfide bonds in proteins’ foldability": Support Information (Table S1)

### Sheet: Bonded
									% exposition
				Amino acid amount					Getarea					Chimera
Protein	Size	Classification	Reference	Apolar	Polar	Charged	Short chain	Long chain	Apolar	Polar	Charged	Short chain	Long chain	Apolar	Polar	Charged	RMSD
1jkz	5.22	defensin	Almeida, Cabral, Kurtenbach, Almeida e Valente,2002	26.087	45.6522	28.2609	36.9565	36.9565	50.8417	42.5286	60.5692	43.3059	55.5471	54.3677	45.3557	58.014	6.781
1a3p	4.88	growth factor	Barnham et al., 1998	37.2093	41.8605	20.9302	34.8837	27.907	57.5187	37.9222	64.7667	48.6867	44.6	51.093	45.8181	57.7626	4.376
1atx	4.82	sea anemon toxin	Widmer, Billeter, Wuthrich, 1989	47.8261	39.1304	13.0435	32.6087	19.5652	53.4818	43.8611	53.55	37.6467	60.6778	56.5745	48.9468	52.6464	9.22
1ayj	5.69	defensin	Fant, Vranken, Broekaert, Borremans, 1998	38	42	20	34	28	48.2053	33.5857	52.01	32.7471	47.7643	56.2978	41.9477	48.9286	5.738
1bah	4.27	defensin	Song et al., 1997	20.5882	52.9412	26.4706	35.2941	44.1176	52.3571	55.7667	67.9444	60.0833	59.62	56.231	49.6981	57.718	5.921
1bgk	4.29	potassium channel inhibitor	Dauplais et al., 1997	27.027	40.5405	32.4324	29.7297	43.2432	38.93	37.78	58.35	28.2818	59.7375	56.6785	52.9563	44.385	2.932
1big	4.18	neurotoxin	Blanc et al., 1998	36.1111	41.6667	22.2222	30.5556	33.3333	41.7769	37.62	66.6875	38.6455	56.0583	50.8464	46.8782	54.9969	6.547
1bk8	5.87	defensin	Fant, Vranken, Borremans, 1999	26	44	30	36	38	43.7846	34.5818	48.4667	37.4167	42.8579	55.7464	47.4768	55.1837	2.338
1bnb	4.13	defensin	Zimmermann, Legault, Selsted, Pardi, 1995	55.2632	28.9474	15.7895	23.6842	21.0526	58.7857	22.2818	58.25	17.5889	54.5375	47.4093	51.4605	56.4063	6.345
1c49	4.08	toxin	Klenk et al., 2000	22.8571	45.7143	31.4286	28.5714	48.5714	46.5	41.6625	64.5182	33.62	61.1824	52.0812	53.5046	46.6921	4.509
1c56	4.52	toxin	Holaday et al., 2000	35	40	25	35	30	47.3214	43.2062	74.12	45.1643	66.6833	54.3407	53.1303	54.5418	1.131
1ccn	4.74	plant seed protein	Bonvin, Boelens, Kaptein, 1991	50	41.3043	8.69565	26.087	23.913	57.8174	39.2632	50.55	32.75	50.4727	52.1771	50.8415	57.0376	4.96
1chl	4.01	neurotoxin	Lippens, Najib, Wodak, Tartar, 1995	36.1111	36.1111	27.7778	30.5556	33.3333	48.9385	33.4692	74.18	28.9364	71.55	53.4853	50.6617	54.3806	4.558
1ds3	5.56	hydrolase inhibitor	Bateman et al., 2001	34	44	22	36	30	38.7706	39.3864	61.9	36.5389	59.3133	54.1112	46.0326	56.1135	2.426
1e4t	4.36	defensin	Bauer et al., 2001	35.1351	35.1351	29.7297	24.3243	40.5405	53.0615	52.3077	64.9727	37.7889	70.3067	49.7455	52.2209	55.4075	9.434
1e8r	5.4	hydrolase	Raghothama et al., 2000	50	42	8	22	28	46.904	45.4143	58.625	42.7364	51.2929	51.2296	47.9034	54.4335	9.22
1ed0	4.84	toxin	Romagnoli et al., 2000	36.9565	45.6522	17.3913	32.6087	30.4348	49.2235	45.2809	47.4875	37.74	54.6214	51.7256	45.5625	58.7093	1.039
1erp	4.2	pheromone	Brown et al., 1993	42.1053	36.8421	21.0526	34.2105	23.6842	50.5438	32.0929	68.7	33.1692	63.0778	54.4037	37.6151	56.962	7.218
1fqq	4.34	defensin	Sawai et al., 2001	48.7805	29.2683	21.9512	19.5122	31.7073	58.9	14.2	61.7556	13.3	47.6769	53.5482	49.7957	58.55	2.735
1fsb	4.46	cell adhesion protein	Freedman et al., 1996	30	50	20	30	40	61.475	37.55	71.5	33.675	57.4312	51.6927	42.5875	55.8342	3.585
1ha8	5.1	pheromone	Zahn et al., 2001	39.2157	50.9804	9.80392	41.1765	19.6078	43.15	47.4846	62.88	45.4286	59.5	46.8095	46.448	59.392	7.31
1hic	5.29	hirudin	Szyperski, Giintert’, Stone, Wiithrich, 1992	35.2941	45.098	19.6078	31.3725	33.3333	50.6611	47.0087	64.89	40.7875	63.3824	51.3281	42.4634	56.2504	2.264
1ica	4.07	defensin	Cornet et al., 1995	45	37.5	17.5	32.5	22.5	60.1333	46.7533	61.6143	42.1308	64.9889	51.948	46.5829	57.3721	7.024
1iy5	5.86	hydrolase	Hemmi et al., 2003	37.037	42.5926	20.3704	33.3333	29.6296	41.23	42.6652	58.9273	40.05	56.7875	46.0574	48.332	57.8655	2.524
1iy6	5.86	hydrolase	Hemmi et al., 2003	35.1852	44.4444	20.3704	35.1852	29.6296	41.8632	46.2958	66.7727	43.7737	63.3687	50.7297	41.2891	58.173	2.38
1j5j	4.1	toxin	Korolkova et al., 2002	33.3333	41.6667	25	36.1111	30.5556	49.2167	36.88	68.9333	35.3769	64.8818	49.77	45.1947	54.0592	4.929
1jmp	4.86	toxin	Coulon et al., 2003	32.6087	47.8261	19.5652	36.9565	30.4348	49.4067	44.2091	61.1	43.3059	56.1643	30.2165	28.676	41.7569	1.898
1k37	5.28	growth factor	Sato et al., 2003	36.9565	43.4783	19.5652	30.4348	32.6087	61.3647	42.5	59.3333	45.0286	50.24	55.3082	48.9803	57.5283	7.747
1kj6	5.17	defensin	Schibli et al., 2002	33.3333	33.3333	33.3333	20	46.6667	56.6133	41.0067	60.3133	29.0556	59.919	51.8252	49.715	54.5902	6.558
1l3y	4.33	cell adhesion protein	Beglova, Blacklow, Takagi, Springer, 2002	41.4634	36.5854	21.9512	29.2683	29.2683	44.1647	39.4467	70.5889	38.4	63.85	46.8185	47.3488	57.9412	6.995
1l4v	4.09	antibiotic	Hanzawa et al., 1990	45	37.5	17.5	32.5	22.5	60.6944	38.64	71.3143	34.0615	70.6667	54.1871	45.6859	57.0377	3.903
1lgl	4.1	toxin	Korolkova et al., 2002	33.3333	41.6667	25	36.1111	30.5556	47.225	37.16	65.2222	35.6154	61.9455	51.463	41.61	57.014	5.292
1m2s	4.07	toxin	Wang et al., 2005	35.1351	45.946	18.9189	32.4324	32.4324	51.6231	40.9647	67.7857	31.2167	66.3583	51.7477	46.5947	57.7168	6.216
1mkc	4.85	growth factor	Iwasaki et al., 1997	34.8837	37.2093	27.907	16.2791	48.8372	36.84	46.9188	60.8583	41.5	56.6905	48.5479	53.6226	56.1182	8.976
1mm0	4.23	defensin	Da Silva et al., 2002	36.1111	44.4444	19.4444	30.5556	33.3333	55.4539	48.6375	57.1143	38.5273	62.85	51.6142	48.4067	56.56	3.018
1mr4	5.32	defensin	Lay et al., 2003	31.9149	36.1702	31.9149	27.6596	40.4255	47.5533	27.7	53.2	22.8	51.1842	51.6664	44.5131	55.3035	6.528
1n4n	5.22	defensin	Janssen et al., 2003	31.9149	36.1702	31.9149	34.0426	34.0426	51.46	28.2118	60.12	26.0312	60.3062	52.1217	41.2467	55.9752	5.38
1n8m	4.2	toxin	Guijarro et al., 2003	28.9474	44.7368	26.3158	34.2105	36.8421	43.9	35.8529	69.46	35.0308	60.6214	51.0122	51.9621	58.551	5.682
1nbl	4.92	toxin	Milbradt, Kerek, Moroder, Renner, 2003	30.4348	54.3478	15.2174	36.9565	32.6087	52.65	43.676	44.5429	34.0765	54.96	51.556	51.7975	54.6097	1.796
1orl	4.95	toxin	Romagnoli et al., 2003	32.6087	45.6522	21.7391	34.7826	32.6087	44.64	45.7381	57.72	40.175	59.66	47.7233	49.3054	56.354	1.652
1p9z	4.17	antifungal protein	Huang et al., 2004	40	50	10	37.5	22.5	63.3937	40.125	78.675	31.9867	70.8222	53.2052	46.6548	53.9073	5.356
1px9	4.75	toxin	Frénal et al., 2004	26.1905	42.8571	30.9524	38.0952	35.7143	50.4545	38.1722	52.5077	31.4563	57.76	51.3356	47.6175	54.5921	7.282
1qky	4.3	neurotoxin	Delepierre, Prochnicka-Chalufour, Boisbouvier, Possani, 1999	26.3158	50	23.6842	36.8421	36.8421	47.26	38.721	74.2111	29.6214	70.6357	52.3956	44.2239	58.959	7.312
1qld	5.4	xylanase	Raghothama et al., 2000	50	42	8	22	28	46.764	45.3238	65.075	44.6636	51.4857	52.8759	50.4996	58.1878	7.3
1roo	4.07	potassium channel inhibitor	Tudor et al., 1996	25.7143	45.7143	28.5714	31.4286	42.8571	54.3333	38.8438	56.79	33.7545	54.54	54.0978	52.748	56.6933	6.15
1sco	4.22	potassium channel inhibitor	Jaravine et al., 1997	42.1053	28.9474	28.9474	23.6842	34.2105	53.0688	32.1091	75.9545	28.5889	71.6462	52.8701	39.9668	58.4262	3.688
1ssl	5.32	structural protein	Kozlov et al., 2004	39.5833	43.75	16.6667	31.25	29.1667	45.6737	44.3429	62.8125	37.7933	61.9143	50.0487	43.8043	56.258	5.131
1sxm	4.21	toxin	Dauplais et al., 1995	30.7692	48.718	20.5128	35.8974	33.3333	37.0167	42.2947	63.325	38.05	59.8077	49.3432	48.1492	56.9301	6.115
1ti5	5.13	defensin	Liu et al., 2006	34.7826	41.3043	23.913	28.2609	36.9565	44.3438	32.6842	68.8182	34.3308	54.8059	52.6128	47.7164	58.0016	8.733
1ugl	5.74	plant protein	Mishima et al., 2003	22	44	34	32	46	73.3	41.2454	38.3882	37.8563	41.4913	57.8099	46.8412	44.1313	5.466
1wqk	4.56	toxin	Chagot et al., 2005	42.8571	47.6191	9.52381	23.8095	33.3333	52.4333	39.535	78.05	34.13	54.4	53.457	49.4355	60.001	7.439
1wxn	4.57	toxin	Chagot et al., 2005	38.0952	47.6191	14.2857	30.9524	30.9524	55.5938	38.83	71.0167	44.8846	47.6308	50.1565	42.7345	59.8204	5.647
1xut	5.32	cytokine receptor	Hymowitz et al., 2005	34.7826	36.9565	28.2609	30.4348	34.7826	45.6	43.3588	59.6769	39.1286	60.3188	51.805	52.4887	53.9674	6.126
1y1b	5.14	hydrolase inhibitor	Hemmi et al., 2005	45.8333	33.3333	20.8333	29.1667	25	41.4727	40.3438	71.52	41.3357	65.1667	45.971	47.5751	58.7989	2.503
1y1c	5.11	hydrolase inhibitor	Hemmi et al., 2005	45.8333	33.3333	20.8333	29.1667	25	42.8273	39.0438	68.78	38.3071	64.6833	45.0643	47.6345	58.2966	3.076
1zdd	4.19	IGG binding domain	Starovasnik, Braisted, Wells, 1997	29.4118	32.3529	38.2353	29.4118	41.1765	42.86	55.9182	63.0308	52.75	64.7857	46.5227	55.4704	56.6576	1.213
2axk	4.19	toxin	Prochnicka-Chalufour et al., 2006	29.7297	45.946	24.3243	37.8378	32.4324	40.8454	35.6118	61.0111	41.9286	47.2917	46.666	51.3518	48.0742	6.743
2b68	4.65	defensin	Gueguen et al., 2005	34.8837	44.1861	20.9302	37.2093	27.907	64.1533	34.9789	68.0778	34.525	60.4083	56.3034	44.6112	58.2002	4.723
2bic	5.62	toxin	Nicastro et al., 2009	36.5385	36.5385	26.9231	28.8462	34.6154	61.4684	45.4947	76.0571	39.0333	74.65	53.0923	49.8467	57.4453	6.136
2bmt	4.19	neurotoxin	Blanc et al., 1998	30.5556	52.7778	16.6667	38.8889	30.5556	44.4455	40.9368	55.95	43.9286	45.3182	57.1561	50.4827	39.2322	6.047
2e2f	4.48	antifungal protein	Kouno et al., 2007	43.9024	31.7073	24.3902	24.3902	31.7073	49.0667	32.6769	47.7	23.41	51.3615	49.3082	47.2966	54.723	7.552
2e3e	5.01	defensin	Landon et al., 2008	37.7778	37.7778	24.4444	33.3333	28.8889	49.8235	38.9529	64.6727	36.9667	63.0077	45.0598	44.6168	56.279	5.667
2e3g	4.53	defensin	Landon et al., 2008	37.5	40	22.5	32.5	30	42.4533	36.6875	64.6556	33.4769	61.1417	48.3618	46.2875	57.1261	5.965
2gkt	5.6	hydrolase inhibitor	Lee, Qasim Jr, Laskowski Jr, James, 2007	35.2941	43.1373	21.5686	33.3333	31.3725	38.7722	37.8682	65.1364	34.7471	59.9312	46.3755	49.3052	57.6813	1.9
2gl1	5.51	defensin	Lin et al., 2007	21.2766	42.5532	36.1702	38.2979	40.4255	40.94	37.2	51.5706	39.6056	47.7789	44.4866	45.2691	54.1505	5.705
2jr3	4.2	defensin	Lakshminarayanan et al., 2007	57.1429	28.5714	14.2857	30.9524	11.9048	56.65	34.0667	66.9333	46	42.48	52.2159	46.6621	57.1076	5.599
2jwg	5.14	Glycoprotein	Jones et al., 2007	26.087	34.7826	39.1304	28.2609	45.6522	52.2417	41.1812	69.6889	35.8692	68.9048	53.2508	45.6406	57.8593	5.095
2k4u	4.09	toxin	Yin et al., 2008	35.1351	32.4324	32.4324	27.027	37.8378	45.5077	32.1417	78.175	32.09	71.6357	49.0767	40.2869	58.2701	5.298
2kji	5.3	hormone	Hua et al., 2003	40	36	24	34	26	42.815	38.65	78.5833	42.8882	69.9692	45.3268	46.536	58.9019	4.408
2kmo	4.52	hydrolase	Pantoja-Uceda et al., 2009	43.1818	36.3636	20.4546	31.8182	25	54.2158	41.275	86.5	42.2786	77	51.8333	50.3289	61.0041	2.379
2ksl	5.78	toxin	Undheim et al., 2015	31.3726	35.2941	33.3333	29.4118	39.2157	52.2375	42.0611	69.2353	45.2533	62.765	51.7162	47.6957	56.87	8.222
2l37	5.24	hydrolase	Yiu-Ming Ng et al., 2011	25.5814	25.5814	48.8372	11.6279	62.7907	59.4636	42.3546	74.081	27.5	69.7815	52.7872	44.3833	56.8488	3.68
2lb7	4.45	antimicrobial protein	Dubovskii et al., 2011	38.6364	45.4545	15.9091	36.3636	25	45.0529	37.52	88.4714	40.5125	65.5909	47.4136	44.6936	60.3206	2.977
2lg4	4.31	antimicrobial protein	Shenkarev et al., 2012	35	32.5	32.5	35	30	47.9714	38.3077	66.8923	39.4786	67.9083	49.1764	45.2826	57.5791	6.819
2lj7	5.46	defensin	Shenkarev et al., 2014	25.5319	36.1702	38.2979	40.4255	34.0426	46.6333	28.1235	63.3333	37.2158	56.9375	48.1015	39.9681	57.1458	6.967
2lld	4.13	defensin	Nygaard et al., 2012	45	35	20	30	25	52.7833	41.1357	67.4625	33.4917	71.37	52.6097	42.4986	57.1287	3.481
2ln4	4.48	defensin	Lee et al., 2013	46.5116	32.5581	20.9302	30.2326	23.2558	65.375	49.4643	70.6667	47.9077	70.57	54.7754	49.7349	55.9933	5.222
2lr3	5.36	defensin	Sagaram et al., 2013	25.5319	42.5532	31.9149	31.9149	42.5532	47.975	33.09	70.4067	23.08	68.585	48.3604	38.3572	56.7666	5.007
2lr5	4.07	defensin	Zhua, Gaoa, Harveyb, Craikb, 2012	47.3684	31.5789	21.0526	23.6842	28.9474	55.4	42.4833	54.4375	29.9556	61.4273	50.623	45.5746	55.3879	4.686
2lt8	4.35	defensin	Oeemig et al., 2012	50	35.7143	14.2857	21.4286	28.5714	56.3952	37.98	45.7833	15.2222	58.95	54.4354	51.3512	54.392	5.862
2lwl	5.44	defensin	De Paula et al., 2013	33.3333	37.7778	28.8889	33.3333	33.3333	46.1867	55.6471	57.1538	50.4533	62.1467	48.445	47.7595	55.3648	9.305
2mcr	4.18	immune system	Chhabra et al., 2014	36.1111	38.8889	25	25	38.8889	48.8077	36.5857	62.0667	25.0333	60.3929	51.4851	50.0354	57.4107	4.336
2md0	5.86	immune system	Chhabra et al., 2014	33.3333	29.4118	37.2549	37.2549	29.4118	55.7941	34.8267	67.7211	45.0105	63.5933	50.8748	49.22	56.4477	10.219
2mun	5.33	toxin	Undheim et al., 2015	23.913	39.1304	36.9565	34.7826	41.3043	42.0455	31.6389	71.7177	44.8813	56.3474	50.5485	37.5781	58.2646	9.993
2mvt	5.64	toxin	Sun et al., 2015	19.1489	38.2979	42.5532	31.9149	48.9362	49.5111	40.1222	68.285	41.84	63.4913	50.205	41.284	56.9154	3.58
2n2q	5.96	defensin	Vriens et al., 2015	33.3333	40.7407	25.9259	33.3333	33.3333	47.6278	36.55	60.1643	35.9222	55.5444	49.5337	47.2623	57.5479	11.257
2nd2	5.13	de novo protein	Bhardwaj et al., 2016	29.5454	22.7273	47.7273	22.7273	47.7273	35.0769	46.62	59.5048	45.93	59.8333	41.0187	47.5521	56.0702	2.427
2nd3	4.66	de novo protein	Bhardwaj et al., 2016	18.4211	34.2105	47.3684	18.4211	63.1579	35.5429	44.7846	60.85	45.8	56.5375	45.6591	55.7917	56.2082	1.602
2ny8	4.15	defensin	Landon et al., 2008	45	37.5	17.5	32.5	22.5	57	38.0867	72.6714	38.8769	63.8444	53.9869	48.4422	59.2483	7.456
2ny9	4.35	defensin	Landon et al., 2008	43.9024	31.7073	24.3902	29.2683	26.8293	56.5056	28.5077	59.01	33.3417	50.9636	50.9975	48.9078	57.3779	5.645
2pta	4.05	neurotoxin	Tenenholz et al., 1997	25.7143	45.7143	28.5714	28.5714	45.7143	45.7778	40.5625	72.52	29.19	67.6437	48.4078	46.3411	58.4342	5.889
2z3s	4.11	toxin	Pimentel et al., 2007	33.3333	48.718	17.9487	38.4615	28.2051	46.4462	41.5105	72.7714	39.74	63.8182	50.6781	44.9751	57.4706	6.488
5ipo	5.31	toxin	Flores-Solis et al., 2016	39.5833	25	35.4167	25	35.4167	54.8368	27.7583	59.8471	28.775	59.1294	53.2827	45.3098	56.1257	9.211
5jhi	4.28	de novo protein	Bhardwaj et al., 2016	17.1429	31.4286	51.4286	17.1429	65.7143	31.1333	46.1364	65.1667	38.6333	62.987	45.2226	51.8505	57.6088	10.961
5ji4	4.05	de novo protein	Bhardwaj et al., 2016	29.7297	40.5405	29.7297	32.4324	37.8378	48.3454	42.3467	57.4	31.625	63.3643	50.6613	48.9708	53.539	1.519
5jyh	4.81	toxin	Flores-Solis et al., 2016	38.6364	27.2727	34.0909	27.2727	34.0909	52.4941	36.0333	60.1467	32.8583	62.6867	54.3608	41.8558	55.8625	7.856
5nce	5.61	defensin	Khairutdinov et al., 2017	34	42	24	30	36	55.9823	29.3333	45.475	21.5133	46.6111	54.1324	48.6164	54.7361	6.478
5w9f	4.9	de novo protein	Buchko et al., 2018	14.6341	41.4634	43.9024	31.7073	53.6585	13.2833	51.7353	53.7722	55.4692	51.1955	44.8366	51.1189	53.9455	1.382
6br0	4.06	toxin	Agwa et al., 2018	21.2121	39.3939	39.3939	45.4545	33.3333	43.6857	34.2538	70.2462	40.1067	68.8091	53.7647	51.1473	57.4693	3.603
6btv	4.11	toxin	Agwa et al., 2018	21.2121	42.4242	36.3636	42.4242	36.3636	49.5571	36.4071	60.5583	34.0786	63.275	54.4597	51.1979	56.6415	3.992
6cku	5.7	signaling protein	Wang et al., 2018	39.2857	44.6429	16.0714	35.7143	25	61.7273	39.52	77.7222	36.02	69.0786	53.1417	45.4094	58.6962	6.995
6dmz	5.48	defensin	Kerenga et al., 2019	29.7872	40.4255	29.7872	27.6596	42.5532	40.45	33.2	71.8643	26.8231	64.41	45.5162	44.5577	57.6039	6.026
6mk5	4.07	toxin	Lawrence et al., 2019	38.2353	29.4118	32.3529	35.2941	26.4706	57.4539	24.38	65.8	32.8667	63.6889	50.9682	42.5403	57.1572	3.708
6mzt	4.03	toxin	Luna-Ramirez et al., 2020	27.027	51.3513	21.6216	35.1351	37.8378	51.88	40.2684	71.675	31.1385	66.6929	53.4576	47.3393	57.135	6.883
6nom	5.41	defensin	Pinheiro-Aguiar et al., 2019	27.6596	40.4255	31.9149	40.4255	31.9149	34.7846	33.3579	53.18	36.5684	49.1133	46.8481	45.5067	56.9479	8.698
6px8	4.15	defensin	Jin et al., 2020	43.2432	27.027	29.7297	29.7297	27.027	51.1688	31.01	61.7364	30.6636	65.19	52.5725	40.3385	55.0357	4.217
6qes	4.53	defensin	Guyot et al., 2019	40	37.5	22.5	25	35	54.7875	24.7067	67.0333	14.89	58.9286	53.0011	38.7608	56.2697	3.349
6qjb	4.31	immune system	Denisov et al., 2019	37.5	42.5	20	35	27.5	54.08	41.7	68.1125	40.6429	62.2545	53.2695	50.6117	57.5657	4.703

### Sheet: Unbonded
									% exposition
				Amino acid amount					Getarea					Chimera
Protein	Size	Classification	Reference	Apolar	Polar	Charged	Short chain	Long chain	Apolar	Polar	Charged	Short chain	Long chain	Apolar	Polar	Charged	RMSD
1e0m	4.36	de novo protein	Macias, Gervais, Civera, Oschkinat, 2000	29.7297	45.946	24.3243	24.3243	45.9459	45.9364	48.9941	57.7556	56.1556	49.8412	48.6889	53.5038	56.2144	5.531
1hph	4.41	hormone	Marx et al., 1995	45.946	21.6216	32.4324	18.9189	35.1351	65.7529	70.7625	53.3333	62.7857	58.9692	56.6613	57.2821	54.3515	10.08
1ron	4.28	neuropeptide	Monks, Karagianis, Howlett, Norton, 1996	38.8889	30.5556	30.5556	19.4444	41.6667	69.2071	59.6182	73.5546	58.5857	70.32	56.2552	56.5551	59.5847	10.419
1w3d	5.81	transferase	Allen, Broadhurst, Solomon, Perham, 2004	54.3478	13.0435	32.6087	13.0435	32.6087	36.152	72.2833	65.2867	61.8833	69.4467	48.7501	55.1619	55.8664	1.884
1w4j	5.26	transferase	Ferguson et al., 2005	56.8627	11.7647	31.3726	7.84314	35.2941	40.4069	68.85	71.275	65	71.8611	46.9156	57.0744	57.6556	5.423
1w4k	5.26	transferase	Ferguson et al., 2005	56.8627	11.7647	31.3726	7.84314	35.2941	39.1483	67.3333	68.7625	61.75	69.8444	44.9734	56.5748	56.4251	4.143
1wy3	4.07	structural protein	Chiu et al., 2005	52.9412	17.6471	29.4118	14.7059	32.3529	48.2111	53.6167	55.38	79.58	43.4182	51.5331	56.9688	53.8492	1.363
2btg	5.01	transferase	Ferguson et al., 2005	51.1111	17.7778	31.1111	17.7778	31.1111	45.3174	80.3375	69.0429	70.575	74.6214	45.5473	59.5272	57.4263	2.246
2bth	5.01	transferase	Ferguson et al., 2005	51.1111	17.7778	31.1111	17.7778	31.1111	45.3739	76.7625	60.9571	68	65.9643	48.8756	58.1256	54.3209	2.047
2jnh	5.11	ligase	Zhou et al., 2008	54.5455	13.6364	31.8182	11.3636	34.0909	46.6583	65.9	58.7071	67.32	58.7133	46.4604	56.9428	55.0852	2.72
2k9d	5.17	viral protein	Bernard et al, 2009	45.4545	18.1818	36.3636	20.4545	34.0909	42.64	62.75	61.425	61.6	62.0267	46.366	54.2162	55.2405	1.806
2lks	5.78	protein binding	Barette et al., 2011	43.1818	22.7273	34.0909	15.9091	40.9091	47.1105	76.88	67.9333	74.0429	70.5278	48.1532	58.7363	56.363	5.599
2lvn	5.97	ligase	Liu et al., 2012	48.0769	34.6154	17.3077	15.3846	36.5385	35.172	53.0333	60.8889	51.9	57.2316	46.3045	53.7885	54.948	3.669
2m5z	5.21	antimicrobial protein	Lohans et al., 2013	62.7907	11.6279	25.5814	4.65116	32.5581	40.7889	47.98	69.9818	74.35	61.5	49.6571	54.4263	50.6235	1.453
2m60	5.22	antimicrobial protein	Lohans et al., 2013	59.5238	14.2857	26.1905	2.38095	38.0952	39.204	62.6	73.9182	67.1	70.1	47.7691	57.1098	49.7238	1.646
2mgw	5.92	protein binding	Walinda et al., 2014	48.0769	30.7692	21.1538	21.1538	30.7692	44.668	64.1625	60.3364	68.5636	58.5063	45.4051	53.3255	55.4855	4.216
2mx4	5.09	protein binding	Bah et al., 2014	48.8372	27.907	23.2558	16.2791	34.8837	55.2095	47.4833	65.47	59.4429	53.8933	49.9023	49.587	54.879	4.579
2n0z	5.92	protein transport	He et al., 2016	32.5581	25.5814	41.8605	18.6047	48.8372	47.2429	54.7182	66.3944	55.4625	64.4429	43.9459	50.8736	55.7642	2.52
2n4v	4.38	transcription	Maisuradze et al., 2015	29.7297	37.8378	32.4324	16.2162	54.0541	58.0091	43.9643	54.3167	41.45	50.93	52.3483	49.9932	55.6864	2.697
2n5j	5.42	hydrolase	Yokogawa et al., 2016	46.9388	26.5306	26.5306	16.3265	36.7347	44.0652	67.1077	61.5769	68.6	62.45	42.9078	56.329	54.8255	4.035
2n8o	5.99	antimicrobial protein	Acedo et al., 2015	58.8235	17.6471	23.5294	7.84314	33.3333	27.4233	53.6667	71.2167	63.075	63.8412	45.0764	55.4633	58.8404	1.636
2pdd	4.61	oxidoreductase	Kalia et al., 1993	58.1395	11.6279	30.2326	11.6279	30.2326	47.98	63.8	63.4385	52.64	67.7308	46.5503	55.1488	55.2299	2.43
2wxc	5.01	transferase	Neuweiler et al., 2009	51.0638	19.1489	29.7872	19.1489	29.7872	47.2	77.9556	63.5286	71.4	67.7429	46.0348	58.1229	54.9827	3.796
3v1a	5.5	de novo protein	Der et al., 2011	41.6667	31.25	27.0833	16.6667	41.6667	38.05	41.5933	54.2231	54.15	44.78	47.8246	53.294	57.4876	2.107
4cvd	5.26	hydrolase	Bustamante et al., 2017	47.9167	29.1667	22.9167	20.8333	31.25	36.1826	63.4643	58.6546	71.72	54.4333	47.7771	56.7226	55.9448	2.159
5aht	4.97	isomerase	Panwalkar et al., 2015	51.1628	18.6046	30.2326	11.6279	37.2093	48.3454	60.375	57.2077	46.04	62.2812	49.0523	58.1857	54.6735	6.435
5dma	5.98	hydrolase	Sanders et al., 2017	60.3774	9.43396	30.1887	13.2075	26.4151	39.9969	49.76	53.1125	52.0286	52.4571	51.0054	51.4741	53.9065	1.002
5lwc	5.93	antimicrobial protein	Nowakowskia et al., 2017	55.102	18.3673	26.5306	10.2041	34.6939	40.4444	53.3889	65.5846	54.2	62.4765	50.6789	52.0739	43.7847	2.356
5lxj	5.96	viral protein	Pereira et al., 2017	41.5094	24.5283	33.9623	28.3019	30.1887	34.3454	68.2385	67.6278	72.42	63.6313	42.6262	56.3304	56.9897	2.016
5nbb	5.6	chaperone	Gonzalez et al., 2017	56.6038	22.6415	20.7547	16.9811	26.4151	31.2733	51.4417	59.2	55.5111	54.9214	45.9809	56.1978	56.0647	4.039
5uoi	5.19	de novo protein	Rocklin et al., 2017	39.5349	6.97674	53.4884	6.97674	53.4884	25.3412	78.1	63.2826	78.1	63.2826	38.2615	60.2633	55.4822	1.935
5up5	4.97	de novo protein	Rocklin et al., 2017	25	27.5	47.5	12.5	62.5	20.27	62.9909	63.8737	60	64.26	43.5979	55.0801	56.5539	1.94
5yiu	5.32	DNA binding protein	Wu et al., 2018	55.102	20.4082	24.4898	16.3265	28.5714	36.0074	44.42	67.3667	49.4625	61.2071	50.7475	56.1769	58.0923	2.576
6qkp	5.4	DNA binding protein	Alqaseer et al., 2019	47.9167	20.8333	31.25	18.75	33.3333	50.8739	68.89	63.1267	73.4444	60.925	49.6299	54.6435	55.3451	13.257
6qkq	5.51	DNA binding protein	Alqaseer et al., 2019	47.9167	18.75	33.3333	20.8333	31.25	43.5565	50.6222	68.3563	60.87	62.7067	48.0433	54.4286	56.0893	5.246
6sy2	5.29	transcription	Allen, Bycroft, Zinzalla, 2019	51.0204	22.449	26.5306	18.3673	30.6122	43.944	66.5909	73.7462	72.6556	69.1533	50.1202	57.6406	58.2725	3.614
